# Blood transcriptional module repertoire analysis and visualization using R

**DOI:** 10.1101/2020.07.16.205963

**Authors:** Darawan Rinchai, Jessica Roelands, Wouter Hendrickx, Matthew C. Altman, Davide Bedognetti, Damien Chaussabel

**Affiliations:** Research branch, Sidra Medicine, Doha, QATAR; Division of Allergy and Infectious Diseases, University of Washington, Seattle, Washington, USA; Systems Immunology, Benaroya Research Institute, Seattle, Washington, USA

## Abstract

Transcriptional modules have been widely used for the analysis, visualization and interpretation of transcriptome data. We have previously described the construction and characterization of generic and reusable blood transcriptional module repertoires. The third and latest version that we have recently made available comprises 382 functionally annotated gene sets (modules) and encompasses 14,168 transcripts. We developed R scripts for performing module repertoire analyses and custom fingerprint visualization. These are made available here along with detailed descriptions. An illustrative public transcriptome dataset and corresponding intermediate output files are also included as supplementary material. Briefly, the steps involved in module repertoire analysis and visualization include: First, the annotation of the gene expression data matrix with module membership information. Second, running of statistical tests to determine for each module the proportion of its constitutive genes which are differentially expressed. Third, the results are expressed “at the module level” as percent of genes increased or decreased and plotted in a fingerprint grid format. A parallel workflow has been developed for computing module repertoire changes for individual samples rather than groups of samples. Such results are plotted in a heatmap format. The use case that is presented illustrates the steps involved in the generation of blood transcriptome repertoire fingerprints of septic patients at both group and individual levels.
