## Supplementary Table 3 for "Blood transcriptional module repertoire analysis and visualization using R"

SampleID	GEOID	Age	Gender	Ethnicity	Race	illness	Treatment	Pathogens
M016	GSM326090	Age: 39	M	Not Hispanic or Latino	Asian	Sepsis/Melioidosis	Ceftazidime, Bactrim, Doxycycline	B.pseudomallei
M017	GSM326091	Age: 52	F	Not Hispanic or Latino	Asian	Sepsis/Melioidosis	Norfloxacin, Ceftazolin	B.pseudomallei
I016	GSM326092	Age: 61	F	Not Hispanic or Latino	Asian	Sepsis/Other infections	Ceftazidime,Bactrim,Sulperazole	Staphylococcus coagulase negative
I017	GSM326093	Age: 50	M	Not Hispanic or Latino	Asian	Sepsis/Other infections	Ceftriaxone, Ceftazidime, Doxycycline,Cloxacillin	Staphylococcus coagulase negative
R007	GSM326094	Age: 55	F	Not Hispanic or Latino	Asian	Control/Recovery	N/A	N/A
DM007	GSM326095	Age: 48	F	Not Hispanic or Latino	Asian	Control/type 2 diabetes	N/A	N/A
H001	GSM326096	Age: 37	F	Not Hispanic or Latino	Asian	Control/healthy	N/A	N/A
M020	GSM326097	Age: 61	M	Not Hispanic or Latino	Asian	Sepsis/Melioidosis	Ceftriaxone,Doxycycline, Ceftazidime	B.pseudomallei
I019	GSM326098	Age: 58	F	Not Hispanic or Latino	Asian	Sepsis/Other infections	Cloxacillin, Ceftazidime	Staphylococcus aureus
R008	GSM326099	Age: 39	M	Not Hispanic or Latino	Asian	Control/Recovery	N/A	N/A
R009	GSM326100	Age: 41	M	Not Hispanic or Latino	Asian	Control/Recovery	N/A	N/A
M022	GSM326101	Age: 18	M	Not Hispanic or Latino	Asian	Sepsis/Melioidosis	Ceftazidime, Cactrim	B.pseudomallei
M023	GSM326102	Age: 63	M	Not Hispanic or Latino	Asian	Sepsis/Melioidosis	Bactrim, Ceftazidime	B.pseudomallei
I020	GSM326103	Age: 66	F	Not Hispanic or Latino	Asian	Sepsis/Other infections	Ceftazidime,Ceftriaxone	Staphylococcus coagulase negative
I021	GSM326104	Age: 54	F	Not Hispanic or Latino	Asian	Sepsis/Other infections	Ceftazidime,Cloxacilin	Enterococcus spp.
M024	GSM326105	Age: 44	M	Not Hispanic or Latino	Asian	Sepsis/Melioidosis	Meropenem	B.pseudomallei
M025	GSM326106	Age: 57	M	Not Hispanic or Latino	Asian	Sepsis/Melioidosis	Ceftazidime	B.pseudomallei
I022	GSM326107	Age: 37	M	Not Hispanic or Latino	Asian	Sepsis/Other infections	Ceftriaxone, Ceftazidime	Staphylococcus coagulase negative
I023	GSM326108	Age: 70	F	Not Hispanic or Latino	Asian	Sepsis/Other infections	Doxycycline,Ceftazidime	E.coli
R010	GSM326109	Age: 64	M	Not Hispanic or Latino	Asian	Control/Recovery	N/A	N/A
M021	GSM326110	Age: 56	F	Not Hispanic or Latino	Asian	Sepsis/Melioidosis	Ceftriaxone, Ceftazidime	B.pseudomallei
I018	GSM326111	Age: 57	M	Not Hispanic or Latino	Asian	Sepsis/Other infections	Vancomycin	Staphylococcus coagulase negative
H002	GSM326112	Age: 35	F	Not Hispanic or Latino	Asian	Control/healthy	N/A	N/A
DM008	GSM326113	Age: 50	F	Not Hispanic or Latino	Asian	Control/type 2 diabetes	N/A	N/A
M026	GSM326114	Age: 48	M	Not Hispanic or Latino	Asian	Sepsis/Melioidosis	Ceftazidime, Doxycycline, Bactrim	B.pseudomallei
M027	GSM326115	Age: 44	M	Not Hispanic or Latino	Asian	Sepsis/Melioidosis	Ceftriaxone, Ceftazidime, Meropenem	B.pseudomallei
I024	GSM326116	Age: 56	M	Not Hispanic or Latino	Asian	Sepsis/Other infections	Meropenem,Ceftazidime	Staphylococcus coagulase negative
I025	GSM326117	Age: 50	M	Not Hispanic or Latino	Asian	Sepsis/Other infections	Ceftriaxone, Meropenem	S.pneumoniae
I026	GSM326118	Age: 57	M	Not Hispanic or Latino	Asian	Sepsis/Other infections	Ceftriaxone, Ceftazidime, Bactrim	K.pneumoniae
H004	GSM326119	Age: 43	F	Not Hispanic or Latino	Asian	Control/healthy	N/A	N/A
M028	GSM326120	Age: 70	M	Not Hispanic or Latino	Asian	Sepsis/Melioidosis	Ceftazidime, levofloxacin, Bactrim	B.pseudomallei
M029	GSM326121	Age: 50	M	Not Hispanic or Latino	Asian	Sepsis/Melioidosis	Ceftriaxone, Ceftazidime	B.pseudomallei
M030	GSM326122	Age: 44	M	Not Hispanic or Latino	Asian	Sepsis/Melioidosis	Ceftazidime, Ceftriazone	B.pseudomallei
I001	GSM326161	Age: 52	M	Not Hispanic or Latino	Asian	Sepsis/Other infections	Ceftriaxone	Streptococcus non A,B
I002	GSM326162	Age: 52	F	Not Hispanic or Latino	Asian	Sepsis/Other infections	Ceftriaxone,Bactrim	Acinetobactor baumannii
M001	GSM326163	Age: 68	M	Not Hispanic or Latino	Asian	Sepsis/Melioidosis	Ceftazidime, Bactrim	B.pseudomallei
M002	GSM326164	Age: 43	F	Not Hispanic or Latino	Asian	Sepsis/Melioidosis	Ceftriaxone, Ceftazidime	B.pseudomallei
R001	GSM326165	Age: 41	F	Not Hispanic or Latino	Asian	Control/Recovery	N/A	N/A
M003	GSM326166	Age: 55	M	Not Hispanic or Latino	Asian	Sepsis/Melioidosis	Ceftazidime	B.pseudomallei
DM002	GSM326167	Age: 55	F	Not Hispanic or Latino	Asian	Control/type 2 diabetes	N/A	N/A
I004	GSM326168	Age: 45	M	Not Hispanic or Latino	Asian	Sepsis/Other infections	Cloxacillin, Ceftriaxone	Salmonella serotype B
DM003	GSM326169	Age: 68	F	Not Hispanic or Latino	Asian	Control/type 2 diabetes	N/A	N/A
I006	GSM326170	Age: 37	M	Not Hispanic or Latino	Asian	Sepsis/Other infections	Ceftriaxone, Sulperazone, Bactrim	C.albicans
I007	GSM326171	Age: 73	F	Not Hispanic or Latino	Asian	Sepsis/Other infections	N/A	Corynebacterium spp.
M006	GSM326172	Age: 46	M	Not Hispanic or Latino	Asian	Sepsis/Melioidosis	Ceftriaxone	B.pseudomallei
M007	GSM326173	Age: 50	M	Not Hispanic or Latino	Asian	Sepsis/Melioidosis	Ceftazidime, Tazocin	B.pseudomallei
R003	GSM326174	Age: 42	F	Not Hispanic or Latino	Asian	Control/Recovery	N/A	N/A
DM004	GSM326175	Age: 39	M	Not Hispanic or Latino	Asian	Control/type 2 diabetes	N/A	N/A
I008	GSM326176	Age: 70	F	Not Hispanic or Latino	Asian	Sepsis/Other infections	Bactrim, Ceftazidime	E.coli
M008	GSM326177	Age: 70	F	Not Hispanic or Latino	Asian	Sepsis/Melioidosis	Ceftazidime, Bactrim	B.pseudomallei
I009	GSM326178	Age: 52	F	Not Hispanic or Latino	Asian	Sepsis/Other infections	Ceftazidime, Cloxacillin	Staphylococcus aureus
M009	GSM326179	Age: 48	F	Not Hispanic or Latino	Asian	Sepsis/Melioidosis	Sulperazone	B.pseudomallei
M010	GSM326180	Age: 48	M	Not Hispanic or Latino	Asian	Sepsis/Melioidosis	Ceftriaxone, Ceftazidime, Doxycycline	B.pseudomallei
I010	GSM326181	Age: 72	F	Not Hispanic or Latino	Asian	Sepsis/Other infections	Ceftriaxone	E.coli
I011	GSM326182	Age: 38	F	Not Hispanic or Latino	Asian	Sepsis/Other infections	N/A	E.coli
R004	GSM326183	Age: 48	M	Not Hispanic or Latino	Asian	Control/Recovery	N/A	N/A
M012	GSM326184	Age: 56	M	Not Hispanic or Latino	Asian	Sepsis/Melioidosis	Sulperazone, Bactrim,Cetazidime	B.pseudomallei
I012	GSM326185	Age: 69	F	Not Hispanic or Latino	Asian	Sepsis/Other infections	Ceftazidime	C.albicans
I013	GSM326186	Age: 74	F	Not Hispanic or Latino	Asian	Sepsis/Other infections	Ceftazidime, Clarithromycin	Corynebacterium spp.
DM005	GSM326187	Age: 41	F	Not Hispanic or Latino	Asian	Control/type 2 diabetes	N/A	N/A
R005	GSM326188	Age: 56	M	Not Hispanic or Latino	Asian	Control/Recovery	N/A	N/A
DM006	GSM326189	Age: 48	F	Not Hispanic or Latino	Asian	Control/type 2 diabetes	N/A	N/A
R006	GSM326190	Age: 41	M	Not Hispanic or Latino	Asian	Control/Recovery	N/A	N/A
M014	GSM326191	Age: 65	F	Not Hispanic or Latino	Asian	Sepsis/Melioidosis	Cloxacilin,Ceftazidime	B.pseudomallei
M015	GSM326192	Age: 41	M	Not Hispanic or Latino	Asian	Sepsis/Melioidosis	Bactrim, Ceftazidime	B.pseudomallei
I014	GSM326193	Age: 54	F	Not Hispanic or Latino	Asian	Sepsis/Other infections	Ceftriaxone, Ceftazidime, Levofloxacin	Salmonella spp.
I015	GSM326194	Age: 41	M	Not Hispanic or Latino	Asian	Sepsis/Other infections	Ceftazidime	C.albicans
